# Hybridisation has shaped a recent radiation of grass-feeding aphids

**DOI:** 10.1101/2022.09.27.509720

**Authors:** Thomas C. Mathers, Roland H. M. Wouters, Sam T. Mugford, Roberto Biello, Cock Van Oosterhout, Saskia A. Hogenhout

## Abstract

Aphids are common crop pests. These insects reproduce by facultative parthenogenesis involving several rounds of clonal reproduction interspersed with an occasional sexual cycle. Furthermore, clonal aphids give birth to live apterous or winged young that are already pregnant. Together, these qualities enable rapid population growth and have facilitated the colonisation of crops globally. In several cases so-called “super clones” have come to dominate agricultural systems. However, the extent to which the sexual stage of the aphid life cycle has shaped global pest populations has remained largely unclear, as have the origins of successful lineages. Here, we used chromosome-scale genome assemblies to disentangle the evolution of two of the most significant global pests of cereals – the English (*Sitobion avenae*) and Indian (*Sitobion miscanthi*) grain aphids. We found that genome-wide divergence between *S. avenae* and *S. miscanthi* is low and that *S. avenae sensu stricto* is part of a larger cryptic species complex that includes multiple diverged *S. miscanthi* lineages. Moreover, comparison of haplotype-resolved assemblies reveals that the *S. miscanthi* isolate used for genome sequencing is likely a hybrid, with one of its diploid genome copies being closely related to *S. avenae* (∼0.5% divergence) and the second being substantially more divergent (> 1%). Analyses of genotyping-by-sequencing (GBS) data of grain aphids from the UK and China revealed that *S. avenae* and *S. miscanthi* are part of a species complex with many highly differentiated lineages that predate the origins of agriculture. The complex consists of hybrid lineages that display a tangled history of hybridisation and genetic introgression. These data demonstrate that hybridisation has substantially contributed to grain aphid diversity, and hence, to the evolutionary potential of this important pest species.
