## Supplementary Table 1 for "Hybridisation has shaped a recent radiation of grass-feeding aphids"

### Sheet: Sheet1
Supplementary Table 1: Summary of data used for genome assembly and annotation
Species	Data type	DNA / RNA	Library ID	NCBI Accession	Read length (bp)	Number of reads*	Total data (Gb)	Reference
Metopolophium dirhodum	PCR-free IL PE250	DNA	Md_035	SRX17592050	250	47818945	23.9	This study
Metopolophium dirhodum	Strand-specific RNA-seq IL PE150	RNA	Md_040	SRX17592051	150	52046515	15.6	This study
Sitobion avenae	PCR-free IL PE250	DNA	Sa_011	SRX17592052	250	60277968	30.1	This study
Sitobion avenae / Rhopalosiphum padi	in vivo HIC IL PE150	DNA	DTG-HiC-909	SRX17592054	150	69103425	20.7	This study
Sitobion avenae	Strand-specific RNA-seq IL PE150	RNA	Sa_020	SRX17592053	150	49196800	14.8	This study
Sitobion miscanthi	in vivo HIC IL PE150	DNA	NA	SRX5767527	150	102284993	30.7	Jiang et. al. 2019
Sitobion miscanthi	RNA-seq IL PE150	RNA	NA	SRX5767528	150	49338519	14.8	Jiang et. al. 2019
Sitobion miscanthi	IL PE150	DNA	NA	SRX5767526	150	141648837	42.5	Jiang et. al. 2019
Sitobion miscanthi	PacBio Sequel	DNA	NA	SRX5767529	500 - 123,740 (N50 =12,697)	4346429	33.9	Jiang et. al. 2019
Rhopalosiphum padi	10x genomics linked reads IL PE150	DNA	RP1	SRX17592055	Median molecule length = 30.3 Kb	152786856	45.8	This study
Rhopalosiphum padi	RNA-seq IL PE100	RNA	LIB5520,LIB5508,LIB5509,LIB4693,LIB5510,LIB4695	ERR983159 - ERR983164	100		14.24	Thorpe et. al. 2016
* Illumina read counts = total number of read pairs
