## Supplementary Table 2 for "Hybridisation has shaped a recent radiation of grass-feeding aphids"

### Sheet: Sheet1
Supplementary Table 2: Kallisto RNA-seq pseudoalignment stats for S. miscanthi RNA-seq reads (SRX5767528) against version 1 and version 2 annotated gene models
Assembly version	v1	v2
Annotation method	MAKER	BRAKER
Transcripts	16006	24237
Total reads	49104545	49104545
Pseudoaligned (%)	38,452,254 (78.3)	40,602,965 (82.7)
Uniquely pseudoaligned (%)	36,971,589 (75.3)	35,099,400 (71.5)
