## Supplementary Table 3 for "Hybridisation has shaped a recent radiation of grass-feeding aphids"

### Sheet: Sheet1
Supplementary Table 3: Genomes used for phylogenomic analysis with OrthoFinder
Species	Clone	Assembly version	Taxon ID	Number of genes	Reference
Aphis glycines	biotype 4	v2.1	Agly	19817	https://doi.org/10.1534/g3.119.400954
Acyrthosiphon pisum	JIC1	v1	Apis	30784	https://doi.org/10.1093/molbev/msaa246
Diuraphis noxia	biotype 2	v1 (Thorpe et. al. 2018 updated gene predictions)	Dnox	25987	https://doi.org/10.1186/s12864-015-1525-1; https://doi.org/10.1093/gbe/evy183
Myzus cerasi	JHI1	v1.2	Mcer	31001	https://doi.org/10.1534/g3.120.401358
Metopolophium dirhodum	JIC1	v1.1	Medir	22349	This study
Myzus persicae	O	v2	MperO	27662	https://doi.org/10.1093/molbev/msaa246
Pentalonia nigronervosa		v1	Pnig	27662	https://doi.org/10.1534/g3.120.401358
Rhopalosiphum maidis	BTI-1	v1	Rmai	17629	https://doi.org/10.1093/gigascience/giz033
Rhopalosiphum padi	JHI_JB	v1	Rpad	26286	https://doi.org/10.1093/gbe/evy183
Sitobion avenae	JIC1	v2.1	Siave	19919	This study
Sitobion miscanthi	Langfang-1	v2	Simis	21798	This study
