## Supplementary Table 4 for "Hybridisation has shaped a recent radiation of grass-feeding aphids"

### Sheet: Sheet1
Supplementary Table 4: Summary statistics for OrthoFinder gene family clustering.
Number of species	11
Number of genes	270894
Number of genes in orthogroups	251241
Number of unassigned genes	19653
Percentage of genes in orthogroups	92.7
Percentage of unassigned genes	7.3
Number of orthogroups	23712
Number of species-specific orthogroups	2446
Number of genes in species-specific orthogroups	8603
Percentage of genes in species-specific orthogroups	3.2
Mean orthogroup size	10.6
Median orthogroup size	10
G50 (assigned genes)	12
G50 (all genes)	11
O50 (assigned genes)	4697
O50 (all genes)	5529
Number of orthogroups with all species present	8108
Number of single-copy orthogroups	5091
