## Supplementary Table 5 for "Hybridisation has shaped a recent radiation of grass-feeding aphids"

### Sheet: a) JIC1
Supplementary Table 5a: HapCUT2 phasing statistics for S. avenae JIC1. Chromosome IDs correspond to the Siave_v2.1 reference assembly.
Chromosome	Length (bp)	Heterozygous variants	Phased variants	Proportion phased (%)	Longest phase block (bp)	Proportion of chromosome covered by longest phase block (%)
scaffold_1	64432294	172442	166986	96.836	64420328	99.9814
scaffold_2	32263807	112219	109866	97.9032	32253048	99.9667
scaffold_3	32197538	131284	128496	97.8764	32104933	99.7124
scaffold_4	30475262	126685	124266	98.0905	30474354	99.997
scaffold_5	29838225	112543	109935	97.6827	29838071	99.9995
scaffold_6	29690971	117268	114762	97.863	29687310	99.9877
scaffold_7	25187110	90737	88497	97.5313	25163434	99.906
scaffold_8	24856377	102895	100825	97.9882	24850379	99.9759
scaffold_9	23882296	91623	89551	97.7386	23879106	99.9866
Total	292823880	1057696	1033184	97.6825	292670963	99.9478

### Sheet: b) Langfang-1
Supplementary Table 5b: HapCUT2 phasing statistics for S. miscanthi Langfang-1. Chromsome IDs corerespond to the Simis_v2 reference assembly.
Chromosome	Length (bp)	Heterozygous variants	Phased variants	Proportion phased (%)	Longest phase block (bp)	Proportion of chromosome covered by longest phase block (%)
scaffold_1	102236401	689537	689482	99.992	102235626	99.9992
scaffold_2	41567130	348876	348869	99.998	41561695	99.9869
scaffold_3	37905972	323447	323432	99.9954	37903207	99.9927
scaffold_4	37523352	314957	314932	99.9921	37521522	99.9951
scaffold_5	36115568	291824	291815	99.9969	36007799	99.7016
scaffold_6	34347287	303166	303162	99.9987	34344047	99.9906
scaffold_7	31976638	260486	260477	99.9965	31964949	99.9634
scaffold_8	30539004	245486	245477	99.9963	30538903	99.9997
scaffold_9	30507280	265445	265435	99.9962	30505845	99.9953
Total	382718632	3043224	3043081	99.9953	382583593	99.9647
