## Supplementary Table 6 for "Hybridisation has shaped a recent radiation of grass-feeding aphids"

### Sheet: Sheet1
Supplementary Table 6: Sample information and mapping statistics for population genomic analysis of S. miscanthi and S. avenae. WGS = whole genome sequence, GBS = genotyping by sequencing, * = subsampled reads (see Methods). Population assignments follow Morales-Hojas et. al. (2020) and were confirmed by principle component analysis (PCA) in this study. WGS samples were assigned to populations ba…
Accession	Data type	Data source	Sample ID	Region	Country	Species	Mapped reads	Proportion mapped (%)	Sample retained for analysis	Population assignment	Used for SNAPP analysis
SRR21590300	WGS	This study	JIC1	Norwich	United Kingdom	Sitobion avenae	45837694	94.41	YES	UK	YES
ERR3810217	GBS	https://doi.org/10.1002/ece3.6565	KM1	Kunming	China	Sitobion miscanthi	4110079	67.32	YES	KM	NO
ERR3810226	GBS	https://doi.org/10.1002/ece3.6565	KM10	Kunming	China	Sitobion miscanthi	5213434	57.74	YES	KM	NO
ERR3810218	GBS	https://doi.org/10.1002/ece3.6565	KM2	Kunming	China	Sitobion miscanthi	6505558	68.16	YES	KM	YES
ERR3810219	GBS	https://doi.org/10.1002/ece3.6565	KM3	Kunming	China	Sitobion miscanthi	1986909	67.11	YES	KM	NO
ERR3810220	GBS	https://doi.org/10.1002/ece3.6565	KM4	Kunming	China	Sitobion miscanthi	5792554	71.46	YES	KM	YES
ERR3810221	GBS	https://doi.org/10.1002/ece3.6565	KM5	Kunming	China	Sitobion miscanthi	3751876	52.85	YES	KM	NO
ERR3810222	GBS	https://doi.org/10.1002/ece3.6565	KM6	Kunming	China	Sitobion miscanthi	3458251	66	YES	KM	NO
ERR3810223	GBS	https://doi.org/10.1002/ece3.6565	KM7	Kunming	China	Sitobion miscanthi	4697605	75.48	YES	KM	NO
ERR3810224	GBS	https://doi.org/10.1002/ece3.6565	KM8	Kunming	China	Sitobion miscanthi	4107155	93.65	YES	LF_MY	NO
ERR3810225	GBS	https://doi.org/10.1002/ece3.6565	KM9	Kunming	China	Sitobion miscanthi	4274519	68.79	YES	KM	NO
SRR8988435*	WGS	https://doi.org/10.1093/gigascience/giz101	Langfang-1	Langfang	China	Sitobion miscanthi	69622638	97.88	YES	LF_MY	NO
ERR3810227	GBS	https://doi.org/10.1002/ece3.6565	LF1	Langfang	China	Sitobion miscanthi	1932722	96.03	YES	LF_MY	NO
ERR3810236	GBS	https://doi.org/10.1002/ece3.6565	LF10	Langfang	China	Sitobion miscanthi	2644202	94.15	YES	LF_MY	NO
ERR3810228	GBS	https://doi.org/10.1002/ece3.6565	LF2	Langfang	China	Sitobion miscanthi	2962454	95.65	YES	LF_MY	NO
ERR3810229	GBS	https://doi.org/10.1002/ece3.6565	LF3	Langfang	China	Sitobion miscanthi	1644381	94.49	YES	LF_MY	NO
ERR3810230	GBS	https://doi.org/10.1002/ece3.6565	LF4	Langfang	China	Sitobion miscanthi	2482068	94.45	YES	LF_MY	NO
ERR3810231	GBS	https://doi.org/10.1002/ece3.6565	LF5	Langfang	China	Sitobion miscanthi	1900882	96.7	YES	LF_MY	NO
ERR3810232	GBS	https://doi.org/10.1002/ece3.6565	LF6	Langfang	China	Sitobion miscanthi	2279205	95.73	YES	LF_MY	NO
ERR3810233	GBS	https://doi.org/10.1002/ece3.6565	LF7	Langfang	China	Sitobion miscanthi	4042371	95.72	YES	LF_MY	YES
ERR3810234	GBS	https://doi.org/10.1002/ece3.6565	LF8	Langfang	China	Sitobion miscanthi	1923572	95.93	YES	LF_MY	NO
ERR3810235	GBS	https://doi.org/10.1002/ece3.6565	LF9	Langfang	China	Sitobion miscanthi	2894449	94.16	YES	LF_MY	NO
ERR3810237	GBS	https://doi.org/10.1002/ece3.6565	MY1	Mianyang	China	Sitobion miscanthi	2754339	95.19	YES	LF_MY	NO
ERR3810246	GBS	https://doi.org/10.1002/ece3.6565	MY10	Mianyang	China	Sitobion miscanthi	3131399	95.36	YES	LF_MY	NO
ERR3810238	GBS	https://doi.org/10.1002/ece3.6565	MY2	Mianyang	China	Sitobion miscanthi	2496703	95.81	YES	LF_MY	NO
ERR3810239	GBS	https://doi.org/10.1002/ece3.6565	MY3	Mianyang	China	Sitobion miscanthi	810381	96.14	NO	NA	NO
ERR3810240	GBS	https://doi.org/10.1002/ece3.6565	MY4	Mianyang	China	Sitobion miscanthi	4676568	95.19	YES	LF_MY	NO
ERR3810241	GBS	https://doi.org/10.1002/ece3.6565	MY5	Mianyang	China	Sitobion miscanthi	5661006	95.53	YES	LF_MY	NO
ERR3810242	GBS	https://doi.org/10.1002/ece3.6565	MY6	Mianyang	China	Sitobion miscanthi	2378881	95.1	YES	LF_MY	NO
ERR3810243	GBS	https://doi.org/10.1002/ece3.6565	MY7	Mianyang	China	Sitobion miscanthi	2089515	95.29	YES	LF_MY	NO
ERR3810244	GBS	https://doi.org/10.1002/ece3.6565	MY8	Mianyang	China	Sitobion miscanthi	2492125	95.3	YES	LF_MY	NO
ERR3810245	GBS	https://doi.org/10.1002/ece3.6565	MY9	Mianyang	China	Sitobion miscanthi	6755662	95.44	YES	LF_MY	YES
ERR3810247	GBS	https://doi.org/10.1002/ece3.6565	PL1	Pingliang	China	Sitobion miscanthi	2809012	96.72	YES	SZ_PL	NO
ERR3810256	GBS	https://doi.org/10.1002/ece3.6565	PL10	Pingliang	China	Sitobion miscanthi	4030062	94.84	YES	LF_MY	NO
ERR3810248	GBS	https://doi.org/10.1002/ece3.6565	PL2	Pingliang	China	Sitobion miscanthi	1754655	97.27	YES	SZ_PL	NO
ERR3810249	GBS	https://doi.org/10.1002/ece3.6565	PL3	Pingliang	China	Sitobion miscanthi	3310276	96.69	YES	SZ_PL	NO
ERR3810250	GBS	https://doi.org/10.1002/ece3.6565	PL4	Pingliang	China	Sitobion miscanthi	856904	97.16	NO	NA	NO
ERR3810251	GBS	https://doi.org/10.1002/ece3.6565	PL5	Pingliang	China	Sitobion miscanthi	2684147	95.22	YES	LF_MY	NO
ERR3810252	GBS	https://doi.org/10.1002/ece3.6565	PL6	Pingliang	China	Sitobion miscanthi	1177473	96.25	YES	SZ_PL	NO
ERR3810253	GBS	https://doi.org/10.1002/ece3.6565	PL7	Pingliang	China	Sitobion miscanthi	944985	95.31	NO	NA	NO
ERR3810254	GBS	https://doi.org/10.1002/ece3.6565	PL8	Pingliang	China	Sitobion miscanthi	1108827	87.26	YES	SZ_PL	NO
ERR3810255	GBS	https://doi.org/10.1002/ece3.6565	PL9	Pingliang	China	Sitobion miscanthi	4732422	95.44	YES	SZ_PL	YES
ERR3810257	GBS	https://doi.org/10.1002/ece3.6565	QD1	Qingdao	China	Sitobion miscanthi	1733600	95.28	YES	QD_TA	NO
ERR3810266	GBS	https://doi.org/10.1002/ece3.6565	QD10	Qingdao	China	Sitobion miscanthi	4258435	94.27	YES	QD_TA	YES
ERR3810258	GBS	https://doi.org/10.1002/ece3.6565	QD2	Qingdao	China	Sitobion miscanthi	2188055	91.16	YES	QD_TA	NO
ERR3810259	GBS	https://doi.org/10.1002/ece3.6565	QD3	Qingdao	China	Sitobion miscanthi	3162130	94.51	YES	QD_TA	NO
ERR3810260	GBS	https://doi.org/10.1002/ece3.6565	QD4	Qingdao	China	Sitobion miscanthi	2561553	93	YES	QD_TA	NO
ERR3810261	GBS	https://doi.org/10.1002/ece3.6565	QD5	Qingdao	China	Sitobion miscanthi	3061946	96.43	YES	QD_TA	NO
ERR3810262	GBS	https://doi.org/10.1002/ece3.6565	QD6	Qingdao	China	Sitobion miscanthi	3360890	93.69	YES	LF_MY	NO
ERR3810263	GBS	https://doi.org/10.1002/ece3.6565	QD7	Qingdao	China	Sitobion miscanthi	1978585	95.19	YES	QD_TA	NO
ERR3810264	GBS	https://doi.org/10.1002/ece3.6565	QD8	Qingdao	China	Sitobion miscanthi	1531237	96.67	YES	QD_TA	NO
ERR3810265	GBS	https://doi.org/10.1002/ece3.6565	QD9	Qingdao	China	Sitobion miscanthi	3217971	93.84	YES	QD_TA	NO
ERR3810098	GBS	https://doi.org/10.1002/ece3.6565	SaBB11	Broom's Barn	United Kingdom	Sitobion avenae	1748791	96.55	NO	NA	NO
ERR3810099	GBS	https://doi.org/10.1002/ece3.6565	SaBB12	Broom's Barn	United Kingdom	Sitobion avenae	1472418	95.38	NO	NA	NO
ERR3810100	GBS	https://doi.org/10.1002/ece3.6565	SaBB13	Broom's Barn	United Kingdom	Sitobion avenae	2448015	93.23	YES	UK	NO
ERR3810101	GBS	https://doi.org/10.1002/ece3.6565	SaBB14	Broom's Barn	United Kingdom	Sitobion avenae	2045428	95.07	NO	NA	NO
ERR3810102	GBS	https://doi.org/10.1002/ece3.6565	SaBB31	Broom's Barn	United Kingdom	Sitobion avenae	2253493	84.75	NO	NA	NO
ERR3810103	GBS	https://doi.org/10.1002/ece3.6565	SaBB32	Broom's Barn	United Kingdom	Sitobion avenae	1941441	96.6	NO	NA	NO
ERR3810104	GBS	https://doi.org/10.1002/ece3.6565	SaBB37	Broom's Barn	United Kingdom	Sitobion avenae	1617762	91.8	NO	NA	NO
ERR3810105	GBS	https://doi.org/10.1002/ece3.6565	SaBB38	Broom's Barn	United Kingdom	Sitobion avenae	1511367	86.01	NO	NA	NO
ERR3810106	GBS	https://doi.org/10.1002/ece3.6565	SaBB39	Broom's Barn	United Kingdom	Sitobion avenae	1677226	94.98	NO	NA	NO
ERR3810107	GBS	https://doi.org/10.1002/ece3.6565	SaBB40	Broom's Barn	United Kingdom	Sitobion avenae	1619298	86.94	NO	NA	NO
ERR3810113	GBS	https://doi.org/10.1002/ece3.6565	SaH1	Hereford	United Kingdom	Sitobion avenae	2296431	97.95	YES	UK	NO
ERR3810108	GBS	https://doi.org/10.1002/ece3.6565	SaH10	Hereford	United Kingdom	Sitobion avenae	2160151	97.47	YES	UK	NO
ERR3810109	GBS	https://doi.org/10.1002/ece3.6565	SaH11	Hereford	United Kingdom	Sitobion avenae	1976996	96.38	NO	NA	NO
ERR3810110	GBS	https://doi.org/10.1002/ece3.6565	SaH12	Hereford	United Kingdom	Sitobion avenae	2320092	97.76	YES	UK	NO
ERR3810111	GBS	https://doi.org/10.1002/ece3.6565	SaH14	Hereford	United Kingdom	Sitobion avenae	1501612	90.63	NO	NA	NO
ERR3810112	GBS	https://doi.org/10.1002/ece3.6565	SaH15	Hereford	United Kingdom	Sitobion avenae	2106158	97.95	NO	NA	NO
ERR3810114	GBS	https://doi.org/10.1002/ece3.6565	SaH2	Hereford	United Kingdom	Sitobion avenae	1420529	96.48	NO	NA	NO
ERR3810115	GBS	https://doi.org/10.1002/ece3.6565	SaH5	Hereford	United Kingdom	Sitobion avenae	2048824	98.11	YES	UK	NO
ERR3810116	GBS	https://doi.org/10.1002/ece3.6565	SaH6	Hereford	United Kingdom	Sitobion avenae	1519165	95.18	NO	NA	NO
ERR3810117	GBS	https://doi.org/10.1002/ece3.6565	SaH9	Hereford	United Kingdom	Sitobion avenae	2182785	97.94	YES	UK	NO
ERR3810121	GBS	https://doi.org/10.1002/ece3.6565	SaK2	Kirton	United Kingdom	Sitobion avenae	1755382	83.63	NO	NA	NO
ERR3810118	GBS	https://doi.org/10.1002/ece3.6565	SaK23	Kirton	United Kingdom	Sitobion avenae	1900260	71.77	NO	NA	NO
ERR3810119	GBS	https://doi.org/10.1002/ece3.6565	SaK24	Kirton	United Kingdom	Sitobion avenae	1637823	62.61	NO	NA	NO
ERR3810120	GBS	https://doi.org/10.1002/ece3.6565	SaK25	Kirton	United Kingdom	Sitobion avenae	1630768	56.38	NO	NA	NO
ERR3810126	GBS	https://doi.org/10.1002/ece3.6565	SaK3	Kirton	United Kingdom	Sitobion avenae	2573349	98.13	YES	UK	NO
ERR3810122	GBS	https://doi.org/10.1002/ece3.6565	SaK30	Kirton	United Kingdom	Sitobion avenae	2083147	92.84	YES	UK	NO
ERR3810123	GBS	https://doi.org/10.1002/ece3.6565	SaK32	Kirton	United Kingdom	Sitobion avenae	1228016	40.23	NO	NA	NO
ERR3810124	GBS	https://doi.org/10.1002/ece3.6565	SaK33	Kirton	United Kingdom	Sitobion avenae	1247462	87.53	NO	NA	NO
ERR3810125	GBS	https://doi.org/10.1002/ece3.6565	SaK38	Kirton	United Kingdom	Sitobion avenae	2160235	94.08	YES	UK	NO
ERR3810127	GBS	https://doi.org/10.1002/ece3.6565	SaK42	Kirton	United Kingdom	Sitobion avenae	2441416	95.09	NO	NA	NO
ERR3810130	GBS	https://doi.org/10.1002/ece3.6565	SaN1	Newcastle	United Kingdom	Sitobion avenae	2258476	95.61	YES	UK	NO
ERR3810128	GBS	https://doi.org/10.1002/ece3.6565	SaN11	Newcastle	United Kingdom	Sitobion avenae	3007092	96.51	YES	UK	NO
ERR3810129	GBS	https://doi.org/10.1002/ece3.6565	SaN12	Newcastle	United Kingdom	Sitobion avenae	2749868	97.12	YES	UK	NO
ERR3810131	GBS	https://doi.org/10.1002/ece3.6565	SaN2	Newcastle	United Kingdom	Sitobion avenae	3008266	96.82	YES	UK	NO
ERR3810132	GBS	https://doi.org/10.1002/ece3.6565	SaN4	Newcastle	United Kingdom	Sitobion avenae	2698808	94.47	YES	UK	NO
ERR3810133	GBS	https://doi.org/10.1002/ece3.6565	SaN5	Newcastle	United Kingdom	Sitobion avenae	2324752	79.18	YES	UK	NO
ERR3810134	GBS	https://doi.org/10.1002/ece3.6565	SaN6	Newcastle	United Kingdom	Sitobion avenae	2468820	94.03	YES	UK	NO
ERR3810135	GBS	https://doi.org/10.1002/ece3.6565	SaN7	Newcastle	United Kingdom	Sitobion avenae	1542066	66.47	NO	NA	NO
ERR3810136	GBS	https://doi.org/10.1002/ece3.6565	SaN8	Newcastle	United Kingdom	Sitobion avenae	2222301	94.23	YES	UK	NO
ERR3810137	GBS	https://doi.org/10.1002/ece3.6565	SaN9	Newcastle	United Kingdom	Sitobion avenae	2682269	97.33	YES	UK	NO
ERR3810143	GBS	https://doi.org/10.1002/ece3.6565	SaP1	Preston	United Kingdom	Sitobion avenae	1255353	77.6	NO	NA	NO
ERR3810138	GBS	https://doi.org/10.1002/ece3.6565	SaP10	Preston	United Kingdom	Sitobion avenae	2879304	92.94	NO	NA	NO
ERR3810139	GBS	https://doi.org/10.1002/ece3.6565	SaP11	Preston	United Kingdom	Sitobion avenae	1119867	40.81	NO	NA	NO
ERR3810140	GBS	https://doi.org/10.1002/ece3.6565	SaP12	Preston	United Kingdom	Sitobion avenae	2520104	90.17	NO	NA	NO
ERR3810141	GBS	https://doi.org/10.1002/ece3.6565	SaP13	Preston	United Kingdom	Sitobion avenae	2044	55.35	NO	NA	NO
ERR3810142	GBS	https://doi.org/10.1002/ece3.6565	SaP14	Preston	United Kingdom	Sitobion avenae	1279708	58	NO	NA	NO
ERR3810144	GBS	https://doi.org/10.1002/ece3.6565	SaP2	Preston	United Kingdom	Sitobion avenae	2459925	92.53	NO	NA	NO
ERR3810145	GBS	https://doi.org/10.1002/ece3.6565	SaP4	Preston	United Kingdom	Sitobion avenae	905281	36.82	NO	NA	NO
ERR3810146	GBS	https://doi.org/10.1002/ece3.6565	SaP7	Preston	United Kingdom	Sitobion avenae	2590785	85.55	YES	UK	NO
ERR3810147	GBS	https://doi.org/10.1002/ece3.6565	SaP9	Preston	United Kingdom	Sitobion avenae	3189042	93.01	YES	UK	NO
ERR3810148	GBS	https://doi.org/10.1002/ece3.6565	SaRT10	Harpenden	United Kingdom	Sitobion avenae	2482988	98.08	YES	UK	NO
ERR3810149	GBS	https://doi.org/10.1002/ece3.6565	SaRT11	Harpenden	United Kingdom	Sitobion avenae	1440432	56.9	NO	NA	NO
ERR3810150	GBS	https://doi.org/10.1002/ece3.6565	SaRT12	Harpenden	United Kingdom	Sitobion avenae	2217337	96.45	YES	UK	NO
ERR3810151	GBS	https://doi.org/10.1002/ece3.6565	SaRT14	Harpenden	United Kingdom	Sitobion avenae	2451601	96.72	NO	NA	NO
ERR3810152	GBS	https://doi.org/10.1002/ece3.6565	SaRT15	Harpenden	United Kingdom	Sitobion avenae	2787501	92.3	YES	UK	NO
ERR3810153	GBS	https://doi.org/10.1002/ece3.6565	SaRT3	Harpenden	United Kingdom	Sitobion avenae	2977813	97.35	YES	UK	NO
ERR3810154	GBS	https://doi.org/10.1002/ece3.6565	SaRT4	Harpenden	United Kingdom	Sitobion avenae	2201330	89.86	NO	NA	NO
ERR3810155	GBS	https://doi.org/10.1002/ece3.6565	SaRT6	Harpenden	United Kingdom	Sitobion avenae	2361366	94.27	YES	UK	NO
ERR3810156	GBS	https://doi.org/10.1002/ece3.6565	SaRT8	Harpenden	United Kingdom	Sitobion avenae	2606839	96.02	YES	UK	NO
ERR3810157	GBS	https://doi.org/10.1002/ece3.6565	SaRT9	Harpenden	United Kingdom	Sitobion avenae	2228155	97.2	YES	UK	NO
ERR3810158	GBS	https://doi.org/10.1002/ece3.6565	SaSP10	Silwood Park	United Kingdom	Sitobion avenae	2420555	84.08	NO	NA	NO
ERR3810159	GBS	https://doi.org/10.1002/ece3.6565	SaSP11	Silwood Park	United Kingdom	Sitobion avenae	3345901	97.15	YES	UK	NO
ERR3810160	GBS	https://doi.org/10.1002/ece3.6565	SaSP12	Silwood Park	United Kingdom	Sitobion avenae	2591383	87.84	YES	UK	NO
ERR3810161	GBS	https://doi.org/10.1002/ece3.6565	SaSP13	Silwood Park	United Kingdom	Sitobion avenae	2895514	84.06	YES	UK	NO
ERR3810162	GBS	https://doi.org/10.1002/ece3.6565	SaSP21	Silwood Park	United Kingdom	Sitobion avenae	2501025	66.6	NO	NA	NO
ERR3810163	GBS	https://doi.org/10.1002/ece3.6565	SaSP23	Silwood Park	United Kingdom	Sitobion avenae	905799	34.39	NO	NA	NO
ERR3810164	GBS	https://doi.org/10.1002/ece3.6565	SaSP27	Silwood Park	United Kingdom	Sitobion avenae	746249	18.94	NO	NA	NO
ERR3810165	GBS	https://doi.org/10.1002/ece3.6565	SaSP28	Silwood Park	United Kingdom	Sitobion avenae	365247	11.23	NO	NA	NO
ERR3810166	GBS	https://doi.org/10.1002/ece3.6565	SaSP37	Silwood Park	United Kingdom	Sitobion avenae	2480989	94.01	YES	UK	NO
ERR3810167	GBS	https://doi.org/10.1002/ece3.6565	SaSP39	Silwood Park	United Kingdom	Sitobion avenae	2180220	68.98	NO	NA	NO
ERR3810168	GBS	https://doi.org/10.1002/ece3.6565	SaSx13	Starcross	United Kingdom	Sitobion avenae	1034312	87.92	NO	NA	NO
ERR3810169	GBS	https://doi.org/10.1002/ece3.6565	SaSx14	Starcross	United Kingdom	Sitobion avenae	1907221	94.19	NO	NA	NO
ERR3810170	GBS	https://doi.org/10.1002/ece3.6565	SaSx16	Starcross	United Kingdom	Sitobion avenae	1662000	45.73	NO	NA	NO
ERR3810171	GBS	https://doi.org/10.1002/ece3.6565	SaSx25	Starcross	United Kingdom	Sitobion avenae	3724302	96.78	NO	NA	NO
ERR3810176	GBS	https://doi.org/10.1002/ece3.6565	SaSx4	Starcross	United Kingdom	Sitobion avenae	714061	71.24	NO	NA	NO
ERR3810172	GBS	https://doi.org/10.1002/ece3.6565	SaSx40	Starcross	United Kingdom	Sitobion avenae	423838	13.15	NO	NA	NO
ERR3810173	GBS	https://doi.org/10.1002/ece3.6565	SaSx43	Starcross	United Kingdom	Sitobion avenae	2621791	77.44	NO	NA	NO
ERR3810174	GBS	https://doi.org/10.1002/ece3.6565	SaSx44	Starcross	United Kingdom	Sitobion avenae	1026857	95.23	NO	NA	NO
ERR3810175	GBS	https://doi.org/10.1002/ece3.6565	SaSx46	Starcross	United Kingdom	Sitobion avenae	2512070	96.6	NO	NA	NO
ERR3810177	GBS	https://doi.org/10.1002/ece3.6565	SaSx51	Starcross	United Kingdom	Sitobion avenae	1878225	71.8	NO	NA	NO
ERR3810181	GBS	https://doi.org/10.1002/ece3.6565	SaW1	Wye	United Kingdom	Sitobion avenae	2247891	94.27	NO	NA	NO
ERR3810178	GBS	https://doi.org/10.1002/ece3.6565	SaW10	Wye	United Kingdom	Sitobion avenae	2043509	96.87	NO	NA	NO
ERR3810179	GBS	https://doi.org/10.1002/ece3.6565	SaW11	Wye	United Kingdom	Sitobion avenae	1646817	95.84	NO	NA	NO
ERR3810180	GBS	https://doi.org/10.1002/ece3.6565	SaW12	Wye	United Kingdom	Sitobion avenae	1962787	95.34	NO	NA	NO
ERR3810182	GBS	https://doi.org/10.1002/ece3.6565	SaW2	Wye	United Kingdom	Sitobion avenae	2379548	95.21	NO	NA	NO
ERR3810183	GBS	https://doi.org/10.1002/ece3.6565	SaW3	Wye	United Kingdom	Sitobion avenae	3256943	94.72	YES	UK	NO
ERR3810184	GBS	https://doi.org/10.1002/ece3.6565	SaW4	Wye	United Kingdom	Sitobion avenae	2153093	96.16	NO	NA	NO
ERR3810185	GBS	https://doi.org/10.1002/ece3.6565	SaW6	Wye	United Kingdom	Sitobion avenae	2352064	95.55	NO	NA	NO
ERR3810186	GBS	https://doi.org/10.1002/ece3.6565	SaW7	Wye	United Kingdom	Sitobion avenae	1855917	88.02	NO	NA	NO
ERR3810187	GBS	https://doi.org/10.1002/ece3.6565	SaW9	Wye	United Kingdom	Sitobion avenae	2502227	96.83	NO	NA	NO
ERR3810193	GBS	https://doi.org/10.1002/ece3.6565	SaWe1	Wellesbourne	United Kingdom	Sitobion avenae	2679039	88.77	YES	UK	NO
ERR3810188	GBS	https://doi.org/10.1002/ece3.6565	SaWe10	Wellesbourne	United Kingdom	Sitobion avenae	3159627	94.35	YES	UK	NO
ERR3810189	GBS	https://doi.org/10.1002/ece3.6565	SaWe11	Wellesbourne	United Kingdom	Sitobion avenae	3085933	95.12	YES	UK	NO
ERR3810190	GBS	https://doi.org/10.1002/ece3.6565	SaWe12	Wellesbourne	United Kingdom	Sitobion avenae	2001638	77.75	YES	UK	NO
ERR3810191	GBS	https://doi.org/10.1002/ece3.6565	SaWe13	Wellesbourne	United Kingdom	Sitobion avenae	2959431	95.32	YES	UK	NO
ERR3810192	GBS	https://doi.org/10.1002/ece3.6565	SaWe15	Wellesbourne	United Kingdom	Sitobion avenae	3209151	96.52	YES	UK	NO
ERR3810194	GBS	https://doi.org/10.1002/ece3.6565	SaWe2	Wellesbourne	United Kingdom	Sitobion avenae	3225050	94.49	YES	UK	NO
ERR3810195	GBS	https://doi.org/10.1002/ece3.6565	SaWe5	Wellesbourne	United Kingdom	Sitobion avenae	2739134	93.08	YES	UK	NO
ERR3810196	GBS	https://doi.org/10.1002/ece3.6565	SaWe6	Wellesbourne	United Kingdom	Sitobion avenae	3191181	83.57	YES	UK	NO
ERR3810197	GBS	https://doi.org/10.1002/ece3.6565	SaWe9	Wellesbourne	United Kingdom	Sitobion avenae	2950693	97.51	YES	UK	NO
ERR3810199	GBS	https://doi.org/10.1002/ece3.6565	SaWr1	Writtle	United Kingdom	Sitobion avenae	3649960	97.57	YES	UK	YES
ERR3810198	GBS	https://doi.org/10.1002/ece3.6565	SaWr10	Writtle	United Kingdom	Sitobion avenae	2716367	96.59	YES	UK	NO
ERR3810200	GBS	https://doi.org/10.1002/ece3.6565	SaWr2	Writtle	United Kingdom	Sitobion avenae	3318023	95.59	YES	UK	NO
ERR3810201	GBS	https://doi.org/10.1002/ece3.6565	SaWr3	Writtle	United Kingdom	Sitobion avenae	3480845	96.45	YES	UK	NO
ERR3810202	GBS	https://doi.org/10.1002/ece3.6565	SaWr4	Writtle	United Kingdom	Sitobion avenae	3373157	97.98	YES	UK	NO
ERR3810203	GBS	https://doi.org/10.1002/ece3.6565	SaWr5	Writtle	United Kingdom	Sitobion avenae	2903747	97.46	YES	UK	NO
ERR3810204	GBS	https://doi.org/10.1002/ece3.6565	SaWr6	Writtle	United Kingdom	Sitobion avenae	2604147	97.1	YES	UK	NO
ERR3810205	GBS	https://doi.org/10.1002/ece3.6565	SaWr8	Writtle	United Kingdom	Sitobion avenae	2842197	97.82	YES	UK	NO
ERR3810206	GBS	https://doi.org/10.1002/ece3.6565	SaWr9	Writtle	United Kingdom	Sitobion avenae	2661976	97.01	YES	UK	NO
ERR3810210	GBS	https://doi.org/10.1002/ece3.6565	SaY1	York	United Kingdom	Sitobion avenae	2253948	95.4	NO	NA	NO
ERR3810207	GBS	https://doi.org/10.1002/ece3.6565	SaY10	York	United Kingdom	Sitobion avenae	2231272	97.56	NO	NA	NO
ERR3810208	GBS	https://doi.org/10.1002/ece3.6565	SaY11	York	United Kingdom	Sitobion avenae	2370873	87.64	NO	NA	NO
ERR3810209	GBS	https://doi.org/10.1002/ece3.6565	SaY12	York	United Kingdom	Sitobion avenae	2039819	93.74	NO	NA	NO
ERR3810211	GBS	https://doi.org/10.1002/ece3.6565	SaY2	York	United Kingdom	Sitobion avenae	2110239	92.19	NO	NA	NO
ERR3810212	GBS	https://doi.org/10.1002/ece3.6565	SaY3	York	United Kingdom	Sitobion avenae	2157505	92	NO	NA	NO
ERR3810213	GBS	https://doi.org/10.1002/ece3.6565	SaY5	York	United Kingdom	Sitobion avenae	1984721	81.36	NO	NA	NO
ERR3810214	GBS	https://doi.org/10.1002/ece3.6565	SaY7	York	United Kingdom	Sitobion avenae	628	95.01	NO	NA	NO
ERR3810215	GBS	https://doi.org/10.1002/ece3.6565	SaY8	York	United Kingdom	Sitobion avenae	1999441	97.97	NO	NA	NO
ERR3810216	GBS	https://doi.org/10.1002/ece3.6565	SaY9	York	United Kingdom	Sitobion avenae	1244725	68.44	NO	NA	NO
ERR3810267	GBS	https://doi.org/10.1002/ece3.6565	SZ1	Suzhou	China	Sitobion miscanthi	5249933	95.68	YES	QD_TA	NO
ERR3810276	GBS	https://doi.org/10.1002/ece3.6565	SZ10	Suzhou	China	Sitobion miscanthi	2503126	95.07	YES	SZ_PL	NO
ERR3810268	GBS	https://doi.org/10.1002/ece3.6565	SZ2	Suzhou	China	Sitobion miscanthi	3285211	95.61	YES	SZ_PL	NO
ERR3810269	GBS	https://doi.org/10.1002/ece3.6565	SZ3	Suzhou	China	Sitobion miscanthi	3540697	96.1	YES	SZ_PL	NO
ERR3810270	GBS	https://doi.org/10.1002/ece3.6565	SZ4	Suzhou	China	Sitobion miscanthi	1595453	95.53	YES	SZ_PL	NO
ERR3810271	GBS	https://doi.org/10.1002/ece3.6565	SZ5	Suzhou	China	Sitobion miscanthi	1646894	96.2	YES	SZ_PL	NO
ERR3810272	GBS	https://doi.org/10.1002/ece3.6565	SZ6	Suzhou	China	Sitobion miscanthi	2038170	95.75	YES	SZ_PL	NO
ERR3810273	GBS	https://doi.org/10.1002/ece3.6565	SZ7	Suzhou	China	Sitobion miscanthi	3105318	96.14	YES	LF_MY	NO
ERR3810274	GBS	https://doi.org/10.1002/ece3.6565	SZ8	Suzhou	China	Sitobion miscanthi	1511734	96.1	YES	SZ_PL	NO
ERR3810275	GBS	https://doi.org/10.1002/ece3.6565	SZ9	Suzhou	China	Sitobion miscanthi	3990130	95.84	YES	SZ_PL	YES
ERR3810277	GBS	https://doi.org/10.1002/ece3.6565	TA1	Tai'an	China	Sitobion miscanthi	3457674	94.71	YES	QD_TA	NO
ERR3810286	GBS	https://doi.org/10.1002/ece3.6565	TA10	Tai'an	China	Sitobion miscanthi	3384326	95.27	YES	QD_TA	NO
ERR3810278	GBS	https://doi.org/10.1002/ece3.6565	TA2	Tai'an	China	Sitobion miscanthi	1461714	94.33	YES	QD_TA	NO
ERR3810279	GBS	https://doi.org/10.1002/ece3.6565	TA3	Tai'an	China	Sitobion miscanthi	3843550	94.62	YES	QD_TA	NO
ERR3810280	GBS	https://doi.org/10.1002/ece3.6565	TA4	Tai'an	China	Sitobion miscanthi	2051231	95.07	YES	QD_TA	NO
ERR3810281	GBS	https://doi.org/10.1002/ece3.6565	TA5	Tai'an	China	Sitobion miscanthi	1291678	96.14	YES	QD_TA	NO
ERR3810282	GBS	https://doi.org/10.1002/ece3.6565	TA6	Tai'an	China	Sitobion miscanthi	5272341	95.1	YES	QD_TA	NO
ERR3810283	GBS	https://doi.org/10.1002/ece3.6565	TA7	Tai'an	China	Sitobion miscanthi	1507983	92.81	YES	QD_TA	NO
ERR3810284	GBS	https://doi.org/10.1002/ece3.6565	TA8	Tai'an	China	Sitobion miscanthi	3356909	96.48	YES	QD_TA	NO
ERR3810285	GBS	https://doi.org/10.1002/ece3.6565	TA9	Tai'an	China	Sitobion miscanthi	5274621	95.25	YES	QD_TA	YES
ERR3810287	GBS	https://doi.org/10.1002/ece3.6565	TG1	Taigu	China	Sitobion miscanthi	2302587	92.22	YES	TG_YC	NO
ERR3810296	GBS	https://doi.org/10.1002/ece3.6565	TG10	Taigu	China	Sitobion miscanthi	2801184	92.58	YES	TG_YC	NO
ERR3810288	GBS	https://doi.org/10.1002/ece3.6565	TG2	Taigu	China	Sitobion miscanthi	856904	97.16	NO	NA	NO
ERR3810289	GBS	https://doi.org/10.1002/ece3.6565	TG3	Taigu	China	Sitobion miscanthi	2518233	91.89	YES	TG_YC	NO
ERR3810290	GBS	https://doi.org/10.1002/ece3.6565	TG4	Taigu	China	Sitobion miscanthi	3836181	92.91	YES	TG_YC	NO
ERR3810291	GBS	https://doi.org/10.1002/ece3.6565	TG5	Taigu	China	Sitobion miscanthi	3047030	92.64	YES	TG_YC	NO
ERR3810292	GBS	https://doi.org/10.1002/ece3.6565	TG6	Taigu	China	Sitobion miscanthi	3622368	91.52	YES	TG_YC	NO
ERR3810293	GBS	https://doi.org/10.1002/ece3.6565	TG7	Taigu	China	Sitobion miscanthi	5462223	93.17	YES	TG_YC	YES
ERR3810294	GBS	https://doi.org/10.1002/ece3.6565	TG8	Taigu	China	Sitobion miscanthi	3903631	89.65	YES	TG_YC	NO
ERR3810295	GBS	https://doi.org/10.1002/ece3.6565	TG9	Taigu	China	Sitobion miscanthi	3517796	92.57	YES	TG_YC	NO
ERR3810297	GBS	https://doi.org/10.1002/ece3.6565	WH1	Wuhan	China	Sitobion miscanthi	5855238	95.09	YES	WH	YES
ERR3810306	GBS	https://doi.org/10.1002/ece3.6565	WH10	Wuhan	China	Sitobion miscanthi	5984901	96.25	YES	LF_MY	NO
ERR3810298	GBS	https://doi.org/10.1002/ece3.6565	WH2	Wuhan	China	Sitobion miscanthi	1751917	95.74	YES	WH	NO
ERR3810299	GBS	https://doi.org/10.1002/ece3.6565	WH3	Wuhan	China	Sitobion miscanthi	2699555	95.39	YES	WH	NO
ERR3810300	GBS	https://doi.org/10.1002/ece3.6565	WH4	Wuhan	China	Sitobion miscanthi	4943435	95.54	YES	WH	NO
ERR3810301	GBS	https://doi.org/10.1002/ece3.6565	WH5	Wuhan	China	Sitobion miscanthi	1863865	94.58	YES	QD_TA	NO
ERR3810302	GBS	https://doi.org/10.1002/ece3.6565	WH6	Wuhan	China	Sitobion miscanthi	3194667	93.92	YES	QD_TA	NO
ERR3810303	GBS	https://doi.org/10.1002/ece3.6565	WH7	Wuhan	China	Sitobion miscanthi	5529688	95.61	YES	WH	YES
ERR3810304	GBS	https://doi.org/10.1002/ece3.6565	WH8	Wuhan	China	Sitobion miscanthi	3614800	94.8	YES	WH	NO
ERR3810305	GBS	https://doi.org/10.1002/ece3.6565	WH9	Wuhan	China	Sitobion miscanthi	1576585	95.48	YES	LF_MY	NO
ERR3810307	GBS	https://doi.org/10.1002/ece3.6565	YC1	Yinchuan	China	Sitobion miscanthi	4339289	91.35	YES	TG_YC	NO
ERR3810316	GBS	https://doi.org/10.1002/ece3.6565	YC10	Yinchuan	China	Sitobion miscanthi	3310276	96.69	YES	SZ_PL	NO
ERR3810308	GBS	https://doi.org/10.1002/ece3.6565	YC2	Yinchuan	China	Sitobion miscanthi	3665039	91.14	YES	TG_YC	NO
ERR3810309	GBS	https://doi.org/10.1002/ece3.6565	YC3	Yinchuan	China	Sitobion miscanthi	6215489	90.35	YES	TG_YC	NO
ERR3810310	GBS	https://doi.org/10.1002/ece3.6565	YC4	Yinchuan	China	Sitobion miscanthi	5982340	90.13	YES	TG_YC	NO
ERR3810311	GBS	https://doi.org/10.1002/ece3.6565	YC5	Yinchuan	China	Sitobion miscanthi	4372171	88.64	YES	TG_YC	NO
ERR3810312	GBS	https://doi.org/10.1002/ece3.6565	YC6	Yinchuan	China	Sitobion miscanthi	3271180	89.67	YES	TG_YC	NO
ERR3810313	GBS	https://doi.org/10.1002/ece3.6565	YC7	Yinchuan	China	Sitobion miscanthi	8320655	89.12	YES	TG_YC	YES
ERR3810314	GBS	https://doi.org/10.1002/ece3.6565	YC8	Yinchuan	China	Sitobion miscanthi	2854960	95.05	YES	SZ_PL	NO
ERR3810315	GBS	https://doi.org/10.1002/ece3.6565	YC9	Yinchuan	China	Sitobion miscanthi	4015596	86.81	YES	TG_YC	NO
