## Supplementary Table 7 for "Hybridisation has shaped a recent radiation of grass-feeding aphids"

### Sheet: Sheet1
Supplementary Table 7: Single nucleotide polymorphisms (SNPs) shared among UK and Chinese GBS Sitobion samples after filtering (see Methods). Chromosome IDs correspond to the Siave_v2.1 reference genome.
Chromosome ID	Sex linkage	Scaffold length (bp)	Number of retained SNPs	Snps per Kb	Thinned SNPs (25Kb)	Thinned SNPs per Kb
scaffold_1	X	64432294	978	0.0151787	391	0.00606839
scaffold_2	Autosome	32263807	451	0.0139785	178	0.00551702
scaffold_3	Autosome	32197538	417	0.0129513	167	0.00518673
scaffold_4	Autosome	30475262	420	0.0137817	172	0.00564392
scaffold_5	Autosome	29838225	402	0.0134727	172	0.00576442
scaffold_6	Autosome	29690971	574	0.0193325	216	0.00727494
scaffold_7	Autosome	25187110	410	0.0162782	172	0.00682889
scaffold_8	Autosome	24856377	332	0.0133567	151	0.0060749
scaffold_9	Autosome	23882296	375	0.015702	153	0.00640642
