## Supplementary Table 8 for "Hybridisation has shaped a recent radiation of grass-feeding aphids"

### Sheet: sheet 1
Supplementary Table 8: Dsuite summary statistics for all combinations of UK and Chinese Sitobion lineages. Population IDs follow Supplementary Table 6.
P1	P2	P3	Dstatistic	Z-score	p-value	bonf p	f4-ratio	BBAA	ABBA	BABA
WH	SZ_PL	UK	0.360042	7.18366	3.39356e-13	1.18775e-11	0.351357	99.6893	39.2775	18.4817
WH	LF_MY	UK	0.334635	5.48695	2.04464e-08	7.15624e-07	0.344141	94.3459	40.6184	20.2498
TG_YC	WH	SZ_PL	0.30949	5.48598	2.05588e-08	7.19558e-07	0.760253	19.8788	88.7459	46.7967
TG_YC	WH	LF_MY	0.260513	4.9264	4.18788e-07	1.46576e-05	0.719107	20.4573	82.213	48.2307
QD_TA	UK	TG_YC	0.227538	4.72238	1.16553e-06	4.07936e-05	0.273185	21.8336	60.2492	37.9134
KM	SZ_PL	WH	0.218581	4.48586	3.63104e-06	0.000127086	0.225784	25.8164	74.4327	47.7302
QD_TA	LF_MY	UK	0.228408	4.08662	2.1885e-05	0.000765975	0.293475	70.4178	43.4238	27.2755
QD_TA	SZ_PL	UK	0.239674	4.03702	2.70669e-05	0.000947342	0.301237	75.218	42.8668	26.2914
KM	QD_TA	WH	0.201154	3.82972	6.41445e-05	0.00224506	0.207347	30.4452	73.9711	49.1956
KM	LF_MY	WH	0.158086	3.17526	0.000748509	0.0261978	0.166278	29.2709	71.7592	52.168
UK	TG_YC	KM	0.256358	3.07558	0.00105046	0.0367661	0.114332	67.0409	32.7479	19.3836
UK	TG_YC	WH	0.225658	3.03062	0.00122024	0.0427084	0.071427	63.8091	33.5136	21.1731
TG_YC	QD_TA	SZ_PL	0.123917	2.6109	0.00451521	0.158032	0.251705	30.1373	62.9841	49.0956
TG_YC	KM	QD_TA	0.157603	2.19201	0.0141895	0.496633	0.191037	29.345	56.7566	41.3022
LF_MY	SZ_PL	QD_TA	0.0677139	1.83795	0.0330345	1	0.108366	67.9943	45.6036	39.8192
KM	QD_TA	UK	0.143068	1.83028	0.0336044	1	0.14472	68.4535	36.9193	27.6775
WH	QD_TA	TG_YC	0.130911	1.81333	0.0348904	1	0.088063	93.3613	34.381	26.4213
UK	KM	LF_MY	0.102523	1.65511	0.0489515	1	0.167037	23.8037	60.4329	49.1937
UK	KM	SZ_PL	0.107196	1.6503	0.0494413	1	0.160635	23.3031	60.9156	49.1202
TG_YC	QD_TA	LF_MY	0.0670225	1.43829	0.0751755	1	0.153392	30.6389	57.7013	50.4526
LF_MY	QD_TA	WH	0.0428041	1.32678	0.09229	1	0.0519967	31.2328	63.1506	57.9663
KM	TG_YC	LF_MY	0.0789095	1.32264	0.0929773	1	0.148926	26.3791	58.15	49.644
KM	TG_YC	SZ_PL	0.062407	1.01505	0.155041	1	0.107911	25.8351	56.7505	50.0833
LF_MY	QD_TA	KM	0.0480631	0.945821	0.17212	1	0.0518058	56.8191	45.211	41.0643
WH	QD_TA	UK	0.0787539	0.905124	0.1827	1	0.0713055	103.965	28.9047	24.6844
KM	WH	UK	0.0868142	0.863369	0.193967	1	0.0786317	85.9359	31.4309	26.4095
SZ_PL	QD_TA	KM	0.0391167	0.832911	0.202448	1	0.0399354	59.4089	42.0165	38.8531
KM	WH	TG_YC	0.0623564	0.691017	0.244777	1	0.0425496	76.2173	34.0528	30.0553
SZ_PL	UK	TG_YC	0.0371862	0.642055	0.260419	1	0.0534234	25.2626	47.1028	43.7252
QD_TA	SZ_PL	WH	0.0162223	0.487741	0.312867	1	0.0204522	32.2991	60.3597	58.4326
LF_MY	UK	TG_YC	0.0271678	0.436237	0.331332	1	0.0404746	25.4101	47.6774	45.1553
SZ_PL	LF_MY	TG_YC	0.0127456	0.293495	0.384572	1	0.0135314	69.4117	33.9879	33.1324
LF_MY	SZ_PL	KM	0.0137238	0.286529	0.387237	1	0.0122848	79.2629	36.3165	35.3332
WH	SZ_PL	LF_MY	0.0143537	0.245678	0.402966	1	0.0953443	56.6043	50.9344	49.4929
LF_MY	SZ_PL	UK	0.00754278	0.13993	0.444358	1	0.0110008	83.2687	28.5268	28.0997
